# Fungal pathogens exposed – genomic and phenotypic insights into *Candida auris* and its relatives of the *Candida haemulonii* species complex

**DOI:** 10.1101/2024.05.16.594571

**Authors:** Auke W. de Jong, Sander Boden, Annemarie Zandijk, Alexandra M. Kortsinoglou, Bert Gerrits van den Ende, Elaine C. Francisco, Podimata Konstantina Nefeli, Vassili N. Kouvelis, Miaomiao Zhou, Ferry Hagen

## Abstract

*Candida auris* showed the world the ability of fungi to rapidly emerge as an urgent threat to public health. Close relatives of the *Candida haemulonii* complex exhibit also a similar multi-drug resistant nature and are increasingly reported as nosocomial pathogens. Here, we analyze both complete genomes assemblies and extensive phenotypic data for the five *C. auris* clades and pathogenic and non-pathogenic species related to the *C. haemulonii* species complex. First, we resolved the phylogeny of the species complex. Next, comparing *C. auris* to its pathogenic and non-pathogenic relatives we identified a pathogenic potential for the whole *C. haemulonii* species complex by shared gene content and phenotypic traits linked to drug resistance and virulence. *In vivo* virulence assays using the *Galleria mellonella* fungal infection model show that *C. auris* strains are significantly more virulent than any of the sibling species in the *C. haemulonii* complex. Phenotypic analysis links the increased virulence of *C. auris* to a more stress resistant phenotype compared to its siblings.
