## Supplementary material for "Fungal pathogens exposed – genomic and phenotypic insights into *Candida auris* and its relatives of the *Candida haemulonii* species complex": Supp data 2 - virulence gene counts.xlsx

### Sheet: Gene descriptions
Supplementary data 2. Selected genes involved in genetic control of Candida auris virulence and antifungal resistance (transporters)
Function	Feature	C. albicans (SC5314) ortholog CGD	C. auris (B8441) ortholog CGD	Reference			Phenotypic test associated
Drug transporters - upregulated
CDRs (ABC))				[1]			AFST - resistance
SNQ2	Protein similar to S. cerevisiae Snq2p transporter, member of PDR subfamily of ABC family, transposon mutation affects filamentation, benomyl-induced transcription, detected at yeast-form cell plasma membrane by mass spec	C6_03840C_A	B9J08_001125	[1]
CDR4	Putative ABC transporter superfamily; fluconazole, Sfu1, Hog1, core stress response induced; caspofungin repressed; fluconazole resistance not affected by mutation or correlated with expression; rat catheter and flow model biofilm induced	C1_08070W_A	B9J08_000479	[1]
CDR2	Putative ABC transporter superfamily; fluconazole, Sfu1, Hog1, core stress response induced; caspofungin repressed; fluconazole resistance not affected by mutation or correlated with expression; rat catheter and flow model biofilm induced	C3_04890W_A	B9J08_000164	[1]
CDR11	Putative ABC transporter superfamily; fluconazole, Sfu1, Hog1, core stress response induced; caspofungin repressed; fluconazole resistance not affected by mutation or correlated with expression; rat catheter and flow model biofilm induced	C3_04070C_A	B9J08_000479	[1]
CDR1	Multidrug transporter of ABC superfamily; transports phospholipids in an in-to-out direction; induced by beta-estradiol, progesterone, corticosteroid, or cholesterol; Spider biofilm induced	C3_05220W_A	B9J08_000164	[1]
MFS				[1]
YHD3		not in FUNGIDB		[1]
RDC3		not in FUNGIDB		[1]
MDR1	Plasma membrane MDR/MFS multidrug efflux pump; methotrexate is preferred substrate; overexpression in drug-resistant clinical isolates confers fluconazole resistance; repressed in young biofilms; rat catheter biofilm induced	C6_03170C	B9J08_003981	[1]
OPT - expanded in C. auris
OPT1	Oligopeptide transporter; transports 3-to-5-residue peptides; alleles are distinct, one has intron; suppresses S. cerevisiae ptr2-2 mutant defects; induced by BSA or peptides; Stp3p, Hog1p regulated; flow model biofilm induced	CR_02020C	B9J08_004602	[1]
OPT2	Oligopeptide transporter; induced upon phagocytosis by macrophage; macrophage/pseudohyphal-repressed after 16h; fluconazole-induced; virulence-group-correlated expression; Hap43-repressed	CR_02240C	B9J08_004537	[1]
OPT3	Oligopeptide transporter, transcript induced by macrophage phagocytosis, BSA or peptides, fluconazole-induced, induced by Rim101 at pH 8, virulence-group-correlated expression, Hap43-repressed, Spider biofilm induced	CR_02220C_A	B9J08_001293	[1]
OPT4	Oligopeptide transporter, transcript induced by macrophage phagocytosis, BSA or peptides, fluconazole-induced, induced by Rim101 at pH 8, virulence-group-correlated expression, Hap43-repressed, Spider biofilm induced	CR_02490W_A	B9J08_004479	[1]
OPT5	Oligopeptide transporter, transcript induced by macrophage phagocytosis, BSA or peptides, fluconazole-induced, induced by Rim101 at pH 8, virulence-group-correlated expression, Hap43-repressed, Spider biofilm induced	C2_08360C_A	B9J08_004538	[1]
OPT6	Oligopeptide transporter, transcript induced by macrophage phagocytosis, BSA or peptides, fluconazole-induced, induced by Rim101 at pH 8, virulence-group-correlated expression, Hap43-repressed, Spider biofilm induced	C4_01320C_A	B9J08_004544	[1]
OPT7	Oligopeptide transporter, transcript induced by macrophage phagocytosis, BSA or peptides, fluconazole-induced, induced by Rim101 at pH 8, virulence-group-correlated expression, Hap43-repressed, Spider biofilm induced	C4_00440C_A	B9J08_004545	[1]
OPT8	Oligopeptide transporter, transcript induced by macrophage phagocytosis, BSA or peptides, fluconazole-induced, induced by Rim101 at pH 8, virulence-group-correlated expression, Hap43-repressed, Spider biofilm induced	C6_03930W_A	B9J08_004560	[1]
SIT1	Transporter of ferrichrome siderophores, not ferrioxamine B, required for human epithelial cell invasion in vitro, not for mouse systemic infection, regulated by iron, Sfu1, Rfg1, Tup1, Hap43, rat catheter and Spider biofilm induced	C2_08050C_A	B9J08_000002	[1]
SAPs							Proteinase activity (BSA medium)
SAP1	Secreted aspartyl proteinase; acts in utilization of protein as nitrogen source; assessment of virulence role complicated by URA3 effects; regulated by growth phase, alpha-pheromone; produced by opaque cells	C6_03490C	B9J08_001518	[1]
SAP2	Major secreted aspartyl proteinase; utilization of protein as nitrogen source; role in virulence complicated by URA3 effects; immunoprotective; regulated by growth, albumin, drugs, white cell-type; flow model biofilm induced	CR_07800W	B9J08_001518	[1]
SAP3	Secreted aspartyl proteinase, acts in utilization of protein as nitrogen source; assessment of virulence role complicated by URA3 effects; regulated by growth phase; produced by opaque phase cells; alpha-pheromone repressed	C3_05230W	B9J08_001534	[1]
SAP4	Secreted aspartyl proteinase; sap4,5,6 mutant defective in protein utilization for nitrogen; virulence role complicated by URA3 effects; expressed during mucosal and systemic infections; N-glycosylated; rat catheter, Spider biofilm induced	C6_03500C	B9J08_001518	[1]
SAP5	Biofilm-specific aspartyl protease; virulence role effected by URA3; expressed during infection; mRNA localized to hyphal tip via She3; rat catheter and Spider biofilm induced	C6_03030W	B9J08_001518	[1]
SAP6	Biofilm-specific aspartyl protease; expressed during hyphal growth, oral carriage, infection; virulence role affecte by URA3; N-glycosylated; rat catheter biofilm induced	C6_02710C	B9J08_001518	[1]
SAP7	Pepstatin A-insensitive secreted aspartyl protease; self-processing; expressed in human oral infection; Ssn6p-regulated; role in murine intravenous infection; induced during, but not required for, murine vaginal infection; N-glycosylated	C1_04870W	B9J08_001958	[1]
SAP8	Secreted aspartyl protease; regulated by growth phase, temperature, white-opaque switch; highly expressed in opaque cells and upon deep epidermal invasion; greater expression in vaginal than oral infection; prominent role in biofilms	C3_02510C	B9J08_001534	[1]
SAP9	Secreted aspartyl protease; roles in adhesion, cell surface integrity; induced by antifungal drugs, stationary phase, or in white-phase cells; farnesol-downregulated in biofilm; autocatalytic processing; GPI-anchor; Spider biofilm induced	C3_03870C	B9J08_001958	[1]
SAP10	Secreted aspartyl protease; roles in adhesion, virulence (RHE model), cell surface integrity; distinct specificity from Sap9; at cell membrane and wall; GPI-anchored; induced in low iron; Tbf1-activated; Spider biofilm induced	C4_04470W	B9J08_001958	[1]
LIPs							Lipase activity (tributyrin medium)
LIP1	Secreted lipase, member of a lipase gene family whose members are expressed differentially in response to carbon source and during infection; may have a role in nutrition and/or in creating an acidic microenvironment	C1_09580C_A	B9J08_004173	[1]			Esterase activity (tween-80 medium)
LIP2	Secreted lipase; member of a differentially expressed lipase gene family; expressed in alimentary tract, but not oral tissue, during mouse oral infection; may have a role in nutrition and/or in creating an acidic microenvironment	C1_09420W_A	B9J08_004176	[1]
LIP3	Secreted lipase; gene family member whose members are expressed differentially in response to carbon source and infection; possible role in nutrition and/or in creating an acidic microenvironment; flow model biofilm induced	C1_09900W_A	B9J08_004172	[1]
LIP4	Secreted lipase, member of a differentially expressed lipase gene family with possible roles in nutrition and/or in creating an acidic microenvironment; expressed more strongly during mucosal infections than during systemic infections	C6_04490W_A	B9J08_004176	[1]
LIP5	Cold-activated secreted lipase, differentially expressed lipase gene family member with possible roles in nutrition and acidic microenvironment; LIP5 and LIP8 expressed at all stages of mucosal and systemic infection; affects filamentation	C7_02830C_A	B9J08_004173	[1]
LIP6	Secreted lipase, member of family of lipase genes expressed differentially in response to carbon source and during infection; may have a role in nutrition and/or in creating an acidic microenvironment; induced on adherence to polystyrene	C1_09600C_A	B9J08_004173	[1]
LIP7	Probable lipase, part of a gene family whose members are differentially expressed during infection; lacks a signal sequence for secretion, unlike other family members; may have a role in nutrition or in creating an acidic microenvironment	CR_09220C	B9J08_004176	[1]
LIP8	Secreted lipase, member of a differentially expressed lipase gene family with possible roles in nutrition and/or in creating an acidic microenvironment; LIP5 and LIP8 are expressed at all stages of both mucosal and systemic infection	C7_03300C_A	B9J08_004156	[1]
LIP9	Secreted lipase, member of a lipase gene family whose members are expressed differentially in response to carbon source and during infection; may have a role in nutrition and/or in creating an acidic microenvironment	C7_02880C_A	B9J08_004176	[1]
LIP10	Secreted lipase, member of a lipase gene family whose members are expressed differentially in response to carbon source and during infection; may have a role in nutrition and/or in creating an acidic microenvironment	C1_09590C_A	B9J08_004176	[1]
ALSs							Biofilm formation
ALS1	Cell-surface adhesin; adhesion, virulence, immunoprotective roles; band at hyphal base; Rfg1, Ssk1, Spider biofilm induced; flow model biofilm repressed; CAI-4 strain background effects; promoter bound Bcr1, Tec1, Efg1, Ndt80, and Brg1	C6_03700W_A	B9J08_004112	[1]
ALS2	ALS family protein; role in adhesion, biofilm formation, germ tube induction; expressed at infection of human buccal epithelial cells; putative GPI-anchor; induced by ketoconazole, low iron and at cell wall regeneration; regulated by Sfu1p	C6_04380W_A	B9J08_004112	[1]
ALS3	Cell wall adhesin; epithelial adhesion, endothelial invasion; alleles vary in adhesiveness; immunoprotective in mice; binds SspB adhesin of S. gordonii in mixed biofilm; induced in/required for Spider biofilm; flow model biofilm repressed	CR_07070C_A	B9J08_004112	[1]
ALS4	GPI-anchored adhesin; role in adhesion, germ tube induction; growth, temperature regulated; expressed during infection of human buccal epithelial cells; repressed by vaginal contact; biofilm induced; repressed during chlamydospore formation	C6_04130C_A	B9J08_004112	[1]
ALS5	ALS family adhesin; highly variable; expression in S. cerevisiae causes adhesion to human epithelium, endothelium or ECM, endothelial invasiveness by endocytosis and, at high abundance, ECM-induced aggregation; can form amyloid fibrils	C6_03690W_A	B9J08_004112	[1]
ALS6	ALS family protein; expression in S. cerevisiae confers adhesion to gelatin; macrophage-induced gene; N-terminal adhesion domain; ALS family includes cell-surface glycoproteins, some with adhesin function	C3_06190C_A	B9J08_004112	[1]
ALS7	ALS family protein; hypermutable contingency gene; growth-regulated, downregulated in biofilm; two variable repeat regions; expression in S. cerevisiae does not confer adhesiveness; ALS family includes adhesins, cell-surface glycoproteins	C3_06320W_A	B9J08_002582	[1]
ALS9	ALS family cell-surface glycoprotein; expressed during infection of human epithelial cells; confers laminin adhesion to S. cerevisiae; highly variable; putative GPI-anchor; Hap43-repressed	C6_03710W_A	B9J08_004498	[1]
MP65	Cell surface mannoprotein; cell-wall glucan metabolism, adhesion; adhesin motif; O-glycosylation; induced by heat, germ tube formation, wall regeneration; mycelial antigen; diagnostic marker; fluconazole-repressed; Spider biofilm induced	C2_10030C	B9J08_003799	[1]
Phospholipases							Phospholipase activity (egg yolk medium)
PLB1	Phospholipase B; host cell penetration and virulence in mouse systemic infection; Hog1-induced; signal sequence, N-glycosylation, and Tyr phosphorylation site; induced in fluconazole-resistant strains; rat catheter biofilm repressed	C6_01990W_A	B9J08_003486	[3]
PLB2	Putative phospholipase B; conserved catalytic region; 6 putative N-glycosylation motifs; predicted secretion signal; no GPI anchor predicted; fungal-specific (no human or murine homolog)	C6_02000W_A	B9J08_003486	[3]
PLB3	GPI-anchored cell surface phospholipase B; possibly secreted; fungal-specific (no mammalian homolog); induced by Tbf1; fluconazole-induced; possible essential gene (UAU1 method); Spider and flow model biofilm induced	CR_09690C_A	B9J08_003486	[3]
PLB4	GPI-anchored cell surface phospholipase B; possibly secreted; fungal-specific (no mammalian homolog); induced by Tbf1; fluconazole-induced; possible essential gene (UAU1 method); Spider and flow model biofilm induced	CR_09690C	B9J08_003486	[3]
PLB5	Putative GPI-linked phospholipase B, fungal-specific (no mammalian homolog); null mutation eliminates cell-associated phospholipase A2 activity and attenuates virulence; fluconazole-repressed; flow model biofilm repressed	C1_08230C	B9J08_003621	[3]
PLC1	Phosphoinositide-specific phospholipase C (PI-PLC), delta-form; essential; roles in stress resistance, hyphal growth; upregulated in biofilm; predicted N-linked glycosylation; lacks conserved EF-hand domain	C7_03710C_A	B9J08_003873	[3]
PLC2	Phosphatidylinositol (PtdIns)-specific phospholipase C (PI-PLC); predicted type 2 membrane protein; role in, and regulated by, filamentation, Nrg1 and Tup1; no mouse systemic virulence role; orf19.5797 and orf19.1586 are almost identical	C2_03040W_A	B9J08_004962	[3]
PLD1	Phospholipase D1; required for phosphatidic acid and for most diacylglycerol production; required for wild-type mouse virulence, but not rat oral virulence; mutant defect in hyphal growth on solid substrates; similar to S. cerevisiae Spo14p	C1_11590W_A	B9J08_001576	[3]
Hemolysis
HBR1	Essential protein involved in regulation of MTL gene expression, hemoglobin-regulated inhibitor of white-opaque switching, may affect survival in host, activator of MTLalpha1 and MTLalpha2, transcript activated by hemoglobin	C1_00340W_A	B9J08_004153	[9]			Hemolysis
HBR2	Putative alanine glyoxylate aminotransferase, regulated by Gcn4p and hemoglobin, stationary phase enriched protein	C6_04220C_A	B9J08_002519	[9]
HBR3	Essential protein, regulated by hemoglobin, S. cerevisiae ortholog is essential, Hap43p-induced gene	C3_03650W_A	B9J08_002002	[9]
HMX1	Heme oxygenase, utilization of hemin iron, transcript induced by heat, low iron, or hemin, repressed by Efg1, induced by low iron, upregulated by Rim101 at pH 8, Hap43-induced, Spider and flow model biofilm induced	C1_00350C_A	B9J08_004152	[9]
CDC36	Putative CCR4-Not complex transcription factor, ortholog of S. cerevisiae Cdc36, Hap43-repressed gene	C1_00330C_A	B9J08_002590	[9]
CPY1	Carboxypeptidase Y, transcript regulated at yeast-hypha transition or macrophage response, induced human neutrophils, regulated by Gcn2 and Gcn4, putative N-glycosylation	C7_03360W_A	B9J08_003793	[9]
YHB1	Nitric oxide dioxygenase, acts in nitric oxide scavenging/detoxification, role in virulence in mouse, transcript activated by NO, macrophage interaction, Hap43, hypha repressed, mRNA binds She3	CR_07790C_A	B9J08_002691	[9]
Metal acquisition
ALS3	Cell wall adhesin; epithelial adhesion, endothelial invasion; alleles vary in adhesiveness; immunoprotective in mice; binds SspB adhesin of S. gordonii in mixed biofilm; induced in/required for Spider biofilm; flow model biofilm repressed	CR_07070C	B9J08_004112	[2]			Hemolysis
SIT1	Transporter of ferrichrome siderophores, not ferrioxamine B; required for human epithelial cell invasion in vitro, not for mouse systemic infection; regulated by iron, Sfu1, Rfg1, Tup1, Hap43; rat catheter and Spider biofilm induced	C2_08050C	B9J08_002110	[2]
RBT5	GPI-linked cell wall protein; hemoglobin utilization; Rfg1, Rim101, Tbf1, Fe regulated; Sfu1, Hog1, Tup1, serum, alkaline pH, antifungal drugs, geldamycin repressed; Hap43 induced; required for RPMI biofilms; Spider biofilm induced	C4_00130W	B9J08_005545	[2]
RBT51, PGA101	GPI anchored membrane protein; utilization of hemin and hemoglobin for Fe in host; Rim101 at ph8/hypoxia/ketoconazole/ciclopirox/hypha-induced; required for RPMI biofilm formation, Bcr1-induced in a/a biofilm; rat catheter biofilm repressed	C4_00450C	B9J08_001951	[2]
CSA1	Surface antigen on elongating hyphae and buds; strain variation in repeat number; ciclopirox, filament induced, alkaline induced by Rim101; Efg1-, Cph1, Hap43-regulated; required for WT RPMI biofilm formation; Bcr1-induced in a/a biofilms	C7_00090C	B9J08_001951	[2]
CSA2	Extracellular heme-binding protein involved in heme-iron acquisition; regulated by Tsa1, Tsa1B in minimal media at 37 deg; induced by ketoconazole, nitric oxide, Hap43; required for normal RPMI biofilm formation	C4_06920C	B9J08_005545	[2]
PGA7	GPI-linked hyphal surface antigen; induced by ciclopirox olamine, ketoconazole, Rim101 at pH 8; Hap43, fluconazole; flow model biofilm induced; Spider biofilm induced; required for RPMI biofilm; Bcr1-induced in a/a biofilm	C4_00120W	B9J08_004469	[2]
PRA1	Cell surface protein that sequesters zinc from host tissue; enriched at hyphal tips; released extracellularly; binds to host complement regulators; mediates leukocyte adhesion and migration; immunogenic in mouse; produced at ambient pH	C4_06980W	B9J08_002992	[2]
CCC1	Manganese transporter; required for normal filamentous growth; mRNA binds She3, localized to hyphal tips; repressed by NO, alkaline pH; colony morphology-related regulation by Ssn6; regulated by Sef1, Sfu1, Hap43; Spider biofilm induced	C3_03710W	B9J08_002258	[2]
CTR1	Copper transporter; transcribed in low copper; induced Mac1, Tye7, macrophage interaction, alkaline pH via Rim101; 17-beta-estradiol repressed; complements S. cerevisiae ctr1 ctr3 copper transport mutant; flow model/Spider biofilm induced	C6_00790C	B9J08_001856	[2]
Oxidative stress resistance (upregulated)
HOG1	MAP kinase of osmotic-, heavy metal-, and core stress response; role in regulation of glycerol, D-arabitol in response to stress; phosphorylated in response to H2O2 (Ssk1-dependent) or NaCl; mutant induces protective mouse immune response	C2_03330C	B9J08_004369	[7]			H2O2 concentration
CAT1/CATA	Catalase; resistance to oxidative stress, neutrophils, peroxide; role in virulence; regulated by iron, ciclopirox, fluconazole, carbon source, pH, Rim101, Ssn6, Hog1, Hap43, Sfu1, Sef1, farnesol, core stress response; Spider biofilm induced	C1_06810W	B9J08_002298	[8]
SOD4	Copper-containing superoxide dismutase, gene family includes SOD1, SOD4, SOD5, and SOD6, gene may contain an intron, Hap43-repressed, flow model and rat catheter biofilm induced	C2_00240C_A	B9J08_001292	[8]
GPX3	Putative glutathione peroxidase involved in Cap1p-dependent oxidative stress response, required for Cap1p oxidation in response to H2O2, planktonic growth-induced	C1_07350C_A	B9J08_001814	[8]
	Catalase; resistance to oxidative stress, neutrophils, peroxide; role in virulence; regulated by iron, ciclopirox, fluconazole, carbon source, pH, Rim101, Ssn6, Hog1, Hap43, Sfu1, Sef1, farnesol, core stress response; Spider biofilm induced	C1_06810W	B9J08_002298	[2]
CCP1	Cytochrome-c peroxidase N terminus; Rim101, alkaline pH repressed; induced in low iron or by macrophage interaction; oxygen-induced activity; regulated by Sef1, Sfu1, and Hap43; Spider biofilm induced; rat catheter biofilm repressed	C3_02480C	B9J08_002366	[2]
SOD6	Copper-containing superoxide dismutase; gene family includes SOD1, SOD4, SOD5, and SOD6; gene may contain an intron; Hap43-repressed; flow model and rat catheter biofilm induced	C2_00240C	B9J08_001640	[2]
	Putative glutathione peroxidase; induced by peroxide, exposure to neutrophils and macrophage blood fractions; repressed during infection of macrophages; Spider biofilm induced; flow model biofilm repressed	C6_00850W	B9J08_003442	[2]
GPX2	Similar to glutathione peroxidase; induced in high iron; alkaline induced by Rim101; induced by alpha factor or interaction with macrophage; regulated by Efg1; caspofungin repressed; Spider biofilm induced	C6_00840W	B9J08_003442	[2]
PRX1	Thioredoxin peroxidase; transcriptionally induced by interaction with macrophage; fluconazole induced; Fkh2p-downregulated; caspofungin repressed; protein present in exponential and stationary growth phase yeast cultures	C7_02810W	B9J08_003437	[2]
GPX1	Putative thiol peroxidase; rat catheter and Spider biofilm induced	C6_00860W	B9J08_003442	[2]
AHP1	Alkyl hydroperoxide reductase; immunogenic; fluconazole-induced; amphotericin B, caspofungin, alkaline repressed; core stress response induced; Ssk1/Nrg1/Tup1/Ssn6/Hog1 regulated; flow model biofilm induced; rat catheter biofilm repressed	C4_02410C	B9J08_002143	[2]
	Protein similar to quinone oxidoreductases; induced by benomyl treatment, nitric oxide; oxidative stress-induced via Cap1; stationary-phase enriched protein; Spider biofilm induced	C2_07070W	B9J08_002479	[2]
Ph resistance
PHR1	Cell surface glycosidase; may act on cell-wall beta-1,3-glucan prior to beta-1,6-glucan linkage; role in systemic, not vaginal virulence (neutral, not low pH); high pH or filamentation induced; Bcr1-repressed in RPMI a/a biofilm	C4_04530C	B9J08_000918	[2]			Ph3, Ph8
PHR2	Glycosidase; role in vaginal not systemic infection (low pH not neutral); low pH, high iron, fluconazole, Hap43-induced; Rim101-repressed at pH8; rat catheter biofilm induced; Bcr1-repressed in RPMI a/a biofilms	C1_00220W	B9J08_000384	[2]
DFG16	Rim101 pathway protein that acts in Rim101 processing; regulates filamentation in response to alkaline pH; required for host tissue invasion during infection; flow model biofilm induced	C2_03400C	B9J08_004279	[2]
RIM21	Plasma membrane pH-sensor involved in the Rim101 pH response pathway; required for processing and activation of Rim101 and for alkaline pH-induced hyphal growth; Spider biofilm induced	C5_01950C	B9J08_004815	[2]
RIM20	Protein involved in the pH response pathway; binds to the transcription factor Rim101 and may serve as a scaffold to facilitate the C-terminal proteolytic cleavage that activates Rim101; required for alkaline pH-induced hyphal growth	C1_09380W	B9J08_003197	[2]
RIM101	Transcription factor; alkaline pH response; required for alkaline-induced hyphal growth; role in virulence in mice; activated by C-terminal proteolytic cleavage; mediates both positive and negative regulation; Spider biofilm induced	C1_14340C	B9J08_003060	[2]
Osmotic stress resistance
GPP1 RHR21	Glycerol 3-phosphatase; roles in osmotic tolerance, glycerol accumulation in response to salt; Spider/flow model biofilm induced; regulated by macrophage, stress, yeast-hyphal switch, pheromone, Gcn4, Hog1, Nrg1, Tup1	C3_00320W	B9J08_004378	[2]			NaCL, KCl, CaCL, glycerol,
GPD2	Surface protein similar to glycerol 3-P dehydrogenase; binds host Factor H, FHL-1, plasminogen; regulated by Ssn6, Nrg1, Efg1; induced by cell wall regeneration, macrophage/pseudohyphal growth, core stress response; Spider biofilm induced	C6_02010C	B9J08_003684	[2]
Cell wall stress
Gwt1	Inositol acyltransferase with role in early steps of GPI anchor biosynthetic process, antifungal drug target - Target of Manogepix	C2_05730C_A	B9J08_000876	[5]			Congo red (CR) and Calcofluor white (CFW)
HOG1	MAP kinase of osmotic-, heavy metal-, and core stress response; role in regulation of glycerol, D-arabitol in response to stress; phosphorylated in response to H2O2 (Ssk1-dependent) or NaCl; mutant induces protective mouse immune response	C2_03330C	B9J08_004369	[7]			SDS and caffeine
Heat shock proteins
HSP104	Heat-shock protein; roles in biofilm and virulence; complements chaperone, prion activity in S. cerevisiae; guanidine-insensitive; heat shock/stress induced; repressed in farnesol-treated biofilm; sumoylation target; Spider biofilm induced	CR_08250C	B9J08_000476	[2]			All stress assays
HSP90	Essential chaperone, regulates several signal transduction pathways and temperature-induced morphogenesis; activated by heat shock, stress; localizes to surface of hyphae, not yeast cells; mediates echinocandin and biofilm azole resistance	C7_02030W	B9J08_004918	[2]
HSP78	Heat-shock protein; regulated by macrophage response, Nrg1, Mig1, Gcn2, Gcn4, Mnl1p; heavy metal (cadmium) stress-induced; stationary phase enriched protein; rat catheter and Spider biofilm induced	C2_03390C	B9J08_004285	[2]
SSA1, HSP70	Putative hsp70 chaperone; role in entry into host cells; heat-shock, amphotericin B, cadmium, ketoconazole-induced; surface localized in yeast and hyphae; antigenic in host; farnesol-downregulated in biofilm; Spider biofilm induced	C1_13480W	B9J08_000483	[2]
SSA2	HSP70 family chaperone; cell wall fractions; antigenic; beta-defensin peptides impport; ATPase domain binds histatin 5; at hyphal surface, not yeast; farnesol-repressed in biofilm; flow model, Spider biofilm repressed; caspofungin repressed	C1_04300C	B9J08_003364	[2]
HSP60	Heat shock protein; soluble in hyphae; regulated by Nrg1 and by iron; induced in high iron; heavy metal (cadmium) stress-induced; sumoylation target; protein present in exponential and stationary phase cells; Hap43-repressed	CR_06490C	B9J08_003991	[2]
HSF1 CTA81	Essential transcription factor, mediates heat shock transcriptional induction; in the absence of heat stress, Cta8p levels are modulated by growth temperature to regulate basal expression of genes involved in protein folding	C1_09170W	B9J08_001120	[2]
HSP21	Small heat shock protein; role in stress response and virulence; fluconazole-downregulated; induced in cyr1 or ras1 mutant; stationary phase enriched protein; detected in some, not all, biofilm extracts; Spider biofilm induced	C2_04010C	B9J08_003627	[2]
HSP12	Heat-shock protein; induced by osmotic/oxidative/cadmium stress, fluphenazine treatment, low iron, CDR1 and CDR2 overexpression, or ssn6 or ssk1 null mutation; overexpression increases resistance to farnesol and azoles	C5_02080C	B9J08_001940	[2]
HSP10	Ortholog(s) have chaperone binding, unfolded protein binding activity and role in chaperone-mediated protein complex assembly, protein folding, protein import into mitochondrial intermembrane space, protein refolding	C1_14090W	B9J08_002967	[2]
Biofilm/filamentation/morphogenesis
ECE1	Candidalysin, cytolytic peptide toxin essential for mucosal infection, hypha-specific protein, regulated by Rfg1, Nrg1, Tup1, Cph1, Efg1, Hog1, farnesol, phagocytosis, fluconazole-induced, rat catheter and Spider biofilm induced	C4_03470C_A	n/a	[1]			Biofilm formation
ALS3	Cell wall adhesin; epithelial adhesion, endothelial invasion; alleles vary in adhesiveness; immunoprotective in mice; binds SspB adhesin of S. gordonii in mixed biofilm; induced in/required for Spider biofilm; flow model biofilm repressed	CR_07070C_A	B9J08_004112	[1]
DCK1		C2_04050C_A	B9J08_003624	[1]
HGT2	Putative MFS glucose transporter, 20 member C. albicans glucose transporter family, 12 probable membrane-spanning segments, expressed in rich medium with 2% glucose, rat catheter and Spider biofilm induced	C1_02110C_A	B9J08_002251 B9J08_005568	[1]
HWP1	Hyphal cell wall protein, host transglutaminase substrate, opaque-, a-specific, alpha-factor induced, at MTLa side of conjugation tube, virulence complicated by URA3 effects, Bcr1-repressed in RPMI a/a biofilms, Spider biofilm induced	C4_03570W_A	B9J08_001409	[1]
HWP2		C4_03510C_A	n/a	[1]
IHD1	GPI-anchored protein, alkaline, hypha-induced, regulated by Nrg1, Rfg1, Tup1 and Tsa1, Tsa1B in minimal media at 37, oralpharyngeal candidasis induced , Spider biofilm induced, regulated in Spider biofilms by Tec1, Efg1, Ndt80, Rob1, Brg1	C6_03850C_A	B9J08_002574	[1]
RBT1	Cell wall protein with similarity to Hwp1, required for virulence, predicted glycosylation, fluconazole, Tup1 repressed, farnesol, alpha factor, serum, hyphal and alkaline induced, Rfg1, Rim101-regulated	C4_03520C_A	B9J08_001366	[1]
HSP90	Essential chaperone, regulates several signal transduction pathways and temperature-induced morphogenesis; activated by heat shock, stress; localizes to surface of hyphae, not yeast cells; mediates echinocandin and biofilm azole resistance	C7_02030W	B9J08_004918	[6]
Biofilm upregulated
IFF4	Adhesin-like cell surface protein; putative GPI-anchor; null mutant germ tubes show decreased adhesion to plastic substrate; mutants are viable; Hap43-repressed gene	CR_00610W	B9J08_004098	[4]			Biofilm formation
PGA26	GPI-anchored adhesin-like protein of the cell wall, role in cell wall integrity, required for normal virulence, induced in high iron and during cell wall regeneration, Hap43-repressed	C1_05760C_A	B9J08_000117	[4]
PGA52	GPI-anchored cell surface protein of unknown function, Hap43p-repressed gene, fluconazole-induced, possibly an essential gene, disruptants not obtained by UAU1 method	C2_00100C_A	B9J08_001002	[4]
CSA1	Surface antigen on elongating hyphae and buds; strain variation in repeat number; ciclopirox, filament induced, alkaline induced by Rim101; Efg1-, Cph1, Hap43-regulated; required for WT RPMI biofilm formation; Bcr1-induced in a/a biofilms	C7_00090C	B9J08_001951	[4]
PGA7	GPI-linked hyphal surface antigen; induced by ciclopirox olamine, ketoconazole, Rim101 at pH 8; Hap43, fluconazole; flow model biofilm induced; Spider biofilm induced; required for RPMI biofilm; Bcr1-induced in a/a biofilm	C4_00120W	B9J08_004469	[4]
HYR3	Putative GPI-anchored adhesin-like protein, similar to Hyr1p induced in high iron, clade-specific repeat variation	C5_00730W_A	B9J08_004100	[4]
ALS5	ALS family adhesin; highly variable; expression in S. cerevisiae causes adhesion to human epithelium, endothelium or ECM, endothelial invasiveness by endocytosis and, at high abundance, ECM-induced aggregation; can form amyloid fibrils	C6_03690W_A	B9J08_004112	[4]
RDC3		not in fungidb		[4]
SNQ2	Protein similar to S. cerevisiae Snq2p transporter, member of PDR subfamily of ABC family, transposon mutation affects filamentation, benomyl-induced transcription, detected at yeast-form cell plasma membrane by mass spec	C6_03840C_A	B9J08_001125	[4]
CDR1	Multidrug transporter of ABC superfamily; transports phospholipids in an in-to-out direction; induced by beta-estradiol, progesterone, corticosteroid, or cholesterol; Spider biofilm induced	C3_04890W	B9J08_000164	[4]
YHD3		not in fungidb		[4]
MDR1	Plasma membrane MDR/MFS multidrug efflux pump; methotrexate is preferred substrate; overexpression in drug-resistant clinical isolates confers fluconazole resistance; repressed in young biofilms; rat catheter biofilm induced	C6_03170C	B9J08_003981	[4]
KRE6	Essential beta-1,6-glucan synthase subunit, change in mRNA length, not abundance, at yeast-hypha transition, alkaline induced by Rim101, on cell wall regeneration, Spider biofilm induced, Bcr1-repressed in RPMI a/a biofilms	C3_05830W_A	B9J08_002262	[4]
EXG/XOG1	Exo-1,3-beta-glucanase, 5 glycosyl hydrolase family member, affects sensitivity to chitin and glucan synthesis inhibitors, not required for yeast-to-hypha transition or for virulence in mice, Hap43-induced, Spider biofilm induced	C1_02630C_A	B9J08_003251	[4]
PLB3	GPI-anchored cell surface phospholipase B, possibly secreted, fungal-specific (no mammalian homolog), induced by Tbf1, fluconazole-induced, possible essential gene (UAU1 method), Spider and flow model biofilm induced	CR_09690C_A	B9J08_002814	[4]
The systematic names, gene names and the features (putative molecular function or biological process) of the genes are given according to the Candida Genome Database (http://www.candidagenome.org).
References:
1. Muñoz JF, Gade L, Chow NA, Loparev VN, Juieng P, Berkow EL, et al. Genomic insights into multidrug-resistance, mating and virulence in Candida auris and related emerging species. Nat Commun. 2018;9:5346.
2. Jakab Á, Balla N, Ragyák Á, Nagy F, Kovács F, Sajtos Z, et al. Transcriptional Profiling of the Candida auris Response to Exogenous Farnesol Exposure. mSphere. 2021;6:e00710-21.
3. Leonov VV, Mironov AYu, Bulatov IA, Pachganov SA, Leonova LV. On the Question of the Nature of Hemolytic Activity of Candida albicans. BioNanoSci. 2018;8:446–9.
4. Kean R, Delaney C, Sherry L, Borman A, Johnson EM, Richardson MD, et al. Transcriptome Assembly and Profiling of Candida auris Reveals Novel Insights into Biofilm-Mediated Resistance. mSphere. 2018;3:e00334-18.
5. Zhu Y, Kilburn S, Kapoor M, Chaturvedi S, Shaw KJ, Chaturvedi V. In Vitro Activity of Manogepix against Multidrug-Resistant and Panresistant Candida auris from the New York Outbreak. Antimicrobial Agents and Chemotherapy. 2020;64:e01124-20.
6. Kim SH, Iyer KR, Pardeshi L, Muñoz JF, Robbins N, Cuomo CA, et al. Genetic Analysis of Candida auris Implicates Hsp90 in Morphogenesis and Azole Tolerance and Cdr1 in Azole Resistance. Kronstad JW, editor. mBio. 2019;10:e02529-18.
7. Day AM, McNiff MM, da Silva Dantas A, Gow NAR, Quinn J. Hog1 Regulates Stress Tolerance and Virulence in the Emerging Fungal Pathogen Candida auris. Mitchell AP, editor. mSphere. 2018;3:e00506-18.
8. Ismail M, Srivastava V, Marimani M, Ahmad A. Carvacrol modulates the expression and activity of antioxidant enzymes in Candida auris. Research in Microbiology. 2022;173:103916.
9. Pendrak ML, Yan SS, Roberts DD. Sensing the host environment: recognition of hemoglobin by the pathogenic yeast Candida albicans. Archives of Biochemistry and Biophysics. 2004;426:148–56.

### Sheet: Gene conservation list
Supplementary data 2. Gene copy number variation and conservation of genes associated with drug resistance and virulence
			Candida auris	Candida auris	Candida auris	Candida auris	Candida auris	Candida auris	Candida auris	Candida auris	Candida auris		Candida ruelliae		Candida haemulonii	Candida haemulonii	Candida haemulonii var vulnera	Candida haemulonii var. vulnera		Candida ohialehuae	Candida konsanensis	Candida chanthaburiensis	Candida heveicola	Candida heveicola		Candida khanbhai	Candida khanbhai	Candida metrosideri	candida vulturna	candida vulturna	Candida pseudohaemulonii	Candida pseudohaemulonii	Candida duobushaemulonii	Candida duobushaemulonii		Candida auris ctrl	Candida glabrata	Candida albicans
			AR0383	AR0384	AR0385	AR0386	AR0387	AR0388	AR1097	CBS10913	CBS12373		CBS10815		CBS5149	CBS10968	CBS12437	CBS12439		CBS16092	CBS12666	CBS10926	CBS7249	CBS10701		CBS16213	CBS16555	CBS16091	CBS14366	CBS15630	CBS10004	CBS12370	AR0391	CBS7798		B8441	CBS138	CBS562
Gene	category	OG
SNQ2	AFST	OG0000167	2	2	2	2	2	2	2	2	2		2		2	2	2	2		1	0	0	0	0		2	2	1	1	1	1	1	1	1		2	3	1
CDR1_CDR2_CDR4_CDR11	AFST	OG0000018	3	3	3	3	3	3	3	3	3		3		3	3	3	3		3	3	3	3	3		3	3	3	3	3	3	3	3	3		3	3	5
MDR1	AFST	OG0000126	1	1	1	1	1	1	1	1	1		3		2	2	2	2		2	2	2	2	2		2	2	2	3	2	2	2	2	2		1	2	1
OPT2_OPT6_OPT8	AFST	OG0000017	3	3	3	3	3	3	3	3	3		4		4	5	5	4		2	3	4	2	3		2	2	3	3	4	4	4	4	4		3	0	3
OPT3	AFST	OG0003647	1	1	1	1	1	1	1	1	1		1		1	1	1	1		1	1	1	1	1		1	1	1	1	1	1	1	1	1		1	0	1
OPT4	AFST	OG0000046	1	1	1	1	1	1	1	1	1		1		7	6	6	7		2	2	2	2	2		1	1	2	2	2	2	2	2	2		1	0	3
OPT5	AFST	OG0004992	1	1	1	1	1	1	1	1	1		2		0	0	0	0		1	1	1	1	1		1	1	1	1	1	1	1	1	1		1	0	0
OPT7	AFST	OG0000253	1	0	1	1	1	1	1	1	1		1		2	2	2	2		1	1	1	1	1		1	1	1	2	2	1	2	2	2		1	0	0
SIT1	AFST	OG0000016	4	4	4	4	4	4	5	4	5		1		4	4	4	4		2	3	3	5	4		2	2	1	3	3	3	3	2	3		4	0	0
		Total:	17	16	17	17	17	17	18	17	18		18		25	25	25	25		15	16	17	17	17		15	15	15	19	19	18	19	18	19		17	8	14
SAP1-6_SAP8	Proteinase	OG0000003	6	6	6	6	6	6	6	4	4		4		5	5	5	5		5	4	4	5	5		5	6	6	4	6	7	6	6	6		6	0	8
LIP1_LIP3_LIP5_LIP6_LIP8	Lipase_esterase	OG0000025	4	4	5	4	4	4	4	4	4		3		4	4	4	4		6	3	3	4	4		3	3	2	4	4	5	5	4	4		4	0	0
LIP2_LIP4_LIP7_LIP9_LIP10	Lipase_esterase	OG0000052	3	3	3	3	3	3	3	3	3		0		3	3	3	3		1	1	1	1	1		1	1	1	1	2	2	2	2	2		3	0	0
		Total:	7	7	8	7	7	7	7	7	7		3		7	7	7	7		7	4	4	5	5		4	4	3	5	6	7	7	6	6		7	0	0
PLB1-4	phospholipase	OG0000719	1	1	1	1	1	1	1	1	1		1		1	1	1	1		1	1	1	1	1		1	1	1	1	1	1	1	1	1		1	1	3
PLB5	phospholipase	OG0004323	1	1	1	1	1	1	1	1	1		1		1	1	1	1		1	1	1	1	1		1	1	1	1	1	1	1	1	1		1	0	1
PLC1	phospholipase	OG0000180	2	2	2	2	2	1	2	2	2		2		1	1	1	1		1	2	1	1	2		2	2	1	2	1	1	1	1	1		1	1	1
PLC2	phospholipase	OG0000874	1	1	1	1	1	1	1	1	1		1		1	1	1	1		1	2	1	1	1		1	1	1	1	1	1	1	1	1		1	0	2
		Total:	5	5	5	5	5	4	5	5	5		5		4	4	4	4		4	6	4	4	5		5	5	4	5	4	4	4	4	4		4	2	7
ALS-like	hemolysis	OG0000009	3	3	4	3	3	3	3	2	2		7		2	2	2	2		4	3	3	3	3		4	4	1	4	4	8	7	4	4		3	1	0
SIT1	hemolysis	OG0000190	2	2	2	2	2	2	2	1	1		1		2	2	2	2		1	1	1	1	1		1	1	1	1	1	1	1	1	1		2	1	1
CSA2	hemolysis	OG0004472	1	1	1	1	1	1	1	1	1		1		1	1	1	1		1	1	1	1	1		1	1	1	1	1	1	1	1	1		1	0	0
PGA7	hemolysis	OG0003763	1	0	1	1	1	1	1	1	1		2		1	1	1	1		1	1	1	1	1		1	1	1	1	1	1	1	1	1		1	0	1
PRA1	hemolysis	OG0004231	1	1	1	1	1	1	1	1	1		1		1	1	1	1		1	1	1	1	1		1	1	1	1	1	1	1	1	1		1	0	1
HBR1	hemolysis	OG0003455	1	1	1	1	1	1	1	1	1		1		1	1	1	1		1	1	1	1	1		1	1	1	1	1	1	1	1	1		1	0	1
HBR2	hemolysis	OG0003209	1	1	1	1	1	1	1	1	1		1		1	1	1	1		1	1	1	1	1		1	1	1	1	1	1	1	1	1		1	1	1
HBR3	hemolysis	OG0002481	1	1	1	1	1	1	1	1	1		1		1	1	1	1		1	1	1	1	1		1	1	1	1	1	1	1	1	1		1	1	1
HMX1	hemolysis	OG0001541	1	1	1	1	1	1	1	1	1		1		1	1	1	1		1	1	1	1	1		1	1	1	1	1	1	1	1	1		1	0	1
CDC36	hemolysis	OG0004056	1	1	1	1	1	1	1	1	1		1		1	1	1	1		1	1	1	1	1		1	1	1	1	1	1	1	1	1		1	1	1
CPY1	hemolysis	OG0003075	1	1	1	1	1	1	1	1	1		1		1	1	1	1		1	1	1	1	1		1	1	1	1	1	1	1	1	1		1	1	1
YHB1	hemolysis	OG0000583	1	1	1	1	1	1	1	1	1		1		1	1	1	1		1	1	1	1	1		1	1	1	1	1	1	1	1	1		1	1	3
CCC1	hemolysis	OG0001256	1	1	2	1	1	1	1	1	1		1		1	1	1	1		1	1	1	1	1		1	1	1	1	1	1	1	1	1		1	1	1
CTR1	hemolysis	OG0001033	1	1	1	2	1	1	1	1	1		1		1	1	1	1		1	1	1	1	1		1	1	1	1	1	1	1	1	1		1	1	1
		Total:	17	16	19	18	17	17	17	15	15		21		16	16	16	16		17	16	16	16	16		17	17	14	17	17	21	20	17	17		17	9	14
ALS-like	biofilm	OG0000009	3	3	4	3	3	3	3	2	2		7		2	2	2	2		4	3	3	3	3		4	4	1	4	4	8	7	4	4		3	1	0
HGT2	biofilm	OG0000063	2	2	3	2	2	2	1	2	2		4		2	2	2	2		2	2	2	2	2		2	2	1	2	2	2	2	2	2		2	0	1
HWP1	biofilm	OG0004446	1	1	1	1	1	1	1	1	1		1		1	1	1	1		1	0	0	1	1		1	1	1	1	1	1	1	1	1		1	0	2
IHD1	biofilm	OG0004889	1	1	1	1	1	1	1	1	1		1		1	1	1	1		1	1	1	1	1		1	1	1	1	0	1	1	1	1		1	0	0
RBT1	biofilm	OG0004448	1	1	1	1	1	1	1	1	1		0		1	1	1	1		1	1	1	1	1		1	1	1	1	1	1	1	1	1		1	0	1
IFF4_HYR3	biofilm	OG0000001	8	8	10	8	8	8	8	3	3		16		11	11	11	11		12	5	5	7	7		7	6	9	9	9	15	14	14	13		8	0	15
PGA26	biofilm	OG0000011	4	4	4	4	4	4	4	4	4		2		2	2	2	2		3	4	5	4	4		4	4	1	3	3	3	3	3	3		4	0	12
CSA1	biofilm	OG0000021	3	3	3	3	3	3	3	1	2		3		3	3	3	3		3	3	3	3	3		3	3	3	4	3	3	3	3	3		3	0	4
PGA7	biofilm	OG0003763	1	0	1	1	1	1	1	1	1		2		1	1	1	1		1	1	1	1	1		1	1	1	1	1	1	1	1	1		1	0	1
SNQ2	biofilm	OG0000167	2	2	2	2	2	2	2	2	2		2		2	2	2	2		1	0	0	0	0		2	2	1	1	1	1	1	1	1		2	3	1
CDR1	biofilm	OG0000018	3	3	3	3	3	3	3	3	3		3		3	3	3	3		3	3	3	3	3		3	3	3	3	3	3	3	3	3		3	3	5
MDR1	biofilm	OG0000126	1	1	1	1	1	1	1	1	1		3		2	2	2	2		2	2	2	2	2		2	2	2	3	2	2	2	2	2		1	2	1
EXG_XOG1	biofilm	OG0000049	2	2	2	2	2	2	2	2	2		2		2	2	2	2		1	1	2	2	2		1	1	2	2	2	3	3	3	3		2	3	2
PLB3	biofilm	OG0004946	1	1	1	1	1	1	1	1	1		1		1	1	1	1		1	0	1	1	1		0	1	1	1	0	1	1	1	1		1	0	1
		Total:	33	32	37	33	33	33	32	25	26		47		34	34	34	34		36	26	29	31	31		32	32	28	36	32	45	43	40	39		33	12	46
PHR1_PHR2	pH	OG0000054	2	2	2	2	2	2	2	2	2		2		2	2	2	2		2	2	2	2	2		2	2	2	2	2	2	2	2	2		2	2	2
DFG16	pH	OG0003735	1	1	1	1	1	1	1	1	1		1		1	1	1	1		1	1	1	1	1		1	1	1	1	1	1	1	1	1		1	0	1
RIM20	pH	OG0000470	1	1	1	1	1	1	1	1	1		1		1	1	1	1		1	1	1	1	1		1	1	1	1	1	1	1	1	1		1	1	4
		Total:	4	4	4	4	4	4	4	4	4		4		4	4	4	4		4	4	4	4	4		4	4	4	4	4	4	4	4	4		4	3	7
GPP1_RHR21	osmotic_stress	OG0000230	1	1	1	1	1	1	1	1	1		1		1	1	1	1		1	1	1	1	1		3	3	1	1	1	1	1	1	1		1	4	1
HOG1	cell_wall_stress	OG0001782	1	1	1	1	1	1	1	1	1		1		1	1	1	1		1	1	1	1	1		1	1	1	1	1	1	1	1	1		1	1	1
SOD4	H2O2_oxidative_stress	OG0001487	1	1	1	1	1	1	1	1	1		1		1	1	1	1		1	1	1	1	1		1	1	1	1	1	1	1	1	1		1	0	2
GPX3	H2O2_oxidative_stress	OG0004126	1	1	1	1	1	1	1	1	1		1		1	1	1	1		1	1	1	1	1		1	1	1	1	1	1	1	1	1		1	0	1
SOD6	H2O2_oxidative_stress	OG0003700	1	1	1	1	1	1	1	1	1		1		1	1	1	1		1	1	1	1	1		1	1	1	1	1	1	1	1	1		1	0	1
GPX1_GPX2	H2O2_oxidative_stress	OG0000366	1	1	1	1	1	1	1	1	1		1		1	1	1	1		1	1	1	1	1		1	1	1	1	1	1	1	1	1		1	3	3
PRX1	H2O2_oxidative_stress	OG0004297	1	1	1	1	1	1	1	1	1		1		1	1	1	1		1	1	1	1	1		1	1	1	1	1	1	1	1	1		1	0	1
AHP1	H2O2_oxidative_stress	OG0001636	1	1	1	1	1	1	1	1	1		1		1	1	1	1		1	1	1	1	1		1	1	1	1	1	1	1	1	1		1	0	2
		Total:	6	6	6	6	6	6	6	6	6		6		6	6	6	6		6	6	6	6	6		6	6	6	6	6	6	6	6	6		6	3	10
SSA1_SSA2_HSP70	HSP	OG0000161	2	2	2	2	2	2	2	2	2		2		2	2	2	2		1	1	1	1	1		1	1	1	1	1	1	1	1	1		2	2	2
HSF1_CTA81	HSP	OG0000276	1	1	1	1	1	1	1	1	1		1		1	1	1	1		2	1	1	2	2		1	1	1	1	1	1	1	1	1		1	1	3
HSP12	HSP	OG0000070	2	2	2	2	2	2	2	2	2		2		2	2	2	2		2	2	2	2	2		2	1	2	2	2	2	2	2	2		1	1	2
		Total:	5	5	5	5	5	5	5	5	5		5		5	5	5	5		5	4	4	5	5		4	3	4	4	4	4	4	4	4		4	4	7
