## Supplementary material for "Fungal pathogens exposed – genomic and phenotypic insights into *Candida auris* and its relatives of the *Candida haemulonii* species complex": Supp data 3 - Resistance genes mutations vFH.xlsx

### Sheet: Drug resistance genes
Supplementary data 3. Overview of the resistance genes and their amino acid substitions described in C. auris.
Resistance gene	C. albicans (SC5314) homolog CGD	C. auris (B8441) homolog CGD	Amino acid substitutions causing resistance	Causes Resistance to:	Ref
ERG11	C5_00660C_A	B9J08_001448	Y132F, K143R, F126L, F126T, VF125AL, F444L, L43H, Q357K, G459S, I466M, Y501H	Azoles	[1-3]
TAC1B	C5_01840C_A	B9J08_004820	FS191S, F214S, R495G. S611P, A583S, A640V, A657V, F862_N866del, less common: A15T, S192N, S195C, F214S, K247E, R495G, A583S, P595L/H, S611P, A651T, M653V	azoles	[3]
FUR1	C5_03390C_A	B9J08_001715	F211I	5FC	[4]
CIS2	C1_00550W_A	B9J08_003232	A27T	echinocandins	[7]
FKS1		B9J08_000964	S639P, S639F, S639Y, les common: F635del, F635L/Y, S639T, D642Y, M690I, W691L	echinocandins	[3, 6, 7]
MEC3	C2_06220C_A	B9J08_003102	A272V	AmB, azoles	[7]
ERG3	C1_04770C_A	B9J08_003737	W182*,L207I	AmB, azoles	[7]
MRR1	C3_05920W_A	B9J08_004061	N647T	azoles	[5]
ERG6	C3_02150C_A	B9J08_005340	R97fs (YY98V)	AmB	[3]
The systematic names, gene names of the genes are given according to the Candida Genome Database (CGD) (http://www.candidagenome.org).
				Azoles: Fluconazole, posaconazole, voriconazole, itraconazole
				Echinocandins: Caspofungin, Micafungin, anidulafungin
				Polyenes: Amphotericin B
References:
1. Muñoz JF, Gade L, Chow NA, Loparev VN, Juieng P, Berkow EL, et al. Genomic insights into multidrug-resistance, mating and virulence in Candida auris and related emerging species. Nat Commun. 2018;9:5346.
2. Lockhart SR, Etienne KA, Vallabhaneni S, Farooqi J, Chowdhary A, Govender NP, et al. Simultaneous Emergence of Multidrug-Resistant Candida auris on 3 Continents Confirmed by Whole-Genome Sequencing and Epidemiological Analyses. CLINID. 2017;64:134–40.
3. Rybak JM, Cuomo CA, David Rogers P. The molecular and genetic basis of antifungal resistance in the emerging fungal pathogen Candida auris. Current Opinion in Microbiology. 2022;70:102208.
4. Rhodes J, Abdolrasouli A, Farrer RA, Cuomo CA, Aanensen DM, Armstrong-James D, et al. Genomic epidemiology of the UK outbreak of the emerging human fungal pathogen Candida auris. Emerging Microbes & Infections. 2018;7:1–12.
5. Li J, Coste AT, Bachmann D, Sanglard D, Lamoth F. Deciphering the Mrr1/Mdr1 Pathway in Azole Resistance of Candida auris. Antimicrob Agents Chemother. 2022;66:e00067-22.
6. Kordalewska M, Cancino-Prado G, Nobrega de Almeida Júnior J, Brasil Brandão I, Tigulini de Souza Peral R, Colombo AL, et al. Novel Non-Hot Spot Modification in Fks1 of Candida auris Confers Echinocandin Resistance. Antimicrob Agents Chemother. 2023;67:e00423-23.
7. Carolus H, Pierson S, Muñoz JF, Suboti A, Dijck PV. Genome-Wide Analysis of Experimentally Evolved Candida auris Reveals Multiple Novel Mechanisms of Multidrug Resistance. 2021;12:19.

### Sheet: Erg11
Supplementary Data 3 . Observed amino acid substitutions for the gene ERG11 in C. auris compared with the C. auris and C. haemulonii species complex strains used in this study, after multiple sequence alignment. Amino acid numbers are based on C. auris protein sequence. Depicted amino acid substitutions were observed in previous studies and described in Munoz et al. 2018 and Lockhart et al. 2016
		ERG11
	Amino acid substitution	F105L*	S110A*	D116A*	D153E*	R267T*	A432S*	F487Y*	Y132F	K143R	F126L	F126T	VF125AL	F444L	L43H	Q357K	G459S	I466M
Candida ruelliae	CBS 10815						Q	K	Y	K	F	F	VF	F	L43F	Q	G	I
Candida haemulonii	CBS 10968					N	L	K	Y	K	F	F	VF	F	L	Q	G	I
Candida haemulonii	CBS 5149					N	L	K	Y	K	F	F	VF	F	L	Q	G	I
Candida haemulonii var. vulnera	CBS 12437					N	L	K	Y	K	F	F	VF	F	L	Q	G	I
Candida haemulonii var. vulnera	CBS 12439					N	L	K	Y	K	F	F	VF	F	L	Q	G	I
Candida ohialehuae	CBS 16092					N	L	K	Y	K	F	F	VF	F	L	Q	G	I
Candida konsanensis	CBS 12666					N	K	M	Y	K	F	F	VF	F	L	Q	G	I
Candida chanthaburiensis	CBS 10926			E		N	Q	K	Y	K	F	F	VF	F	L	Q	G	I
Candida heveicola	CBS 7249			E		N	Q	K	Y	K	F	F	VF	F	L	Q	G	I
Candida heveicola	CBS 10701			E		N	Q	K	Y	K	F	F	VF	F	L	Q	G	I
Candida khanbhai	CBS 16555		K	E		N	N	W	Y	K	F	F	VF	F	L	Q	G	I
Candida khanbhai	CBS 16213		K	E		N	N	W	Y	K	F	F	VF	F	L	Q	G	I
Candida pseudohaemulonii	CBS 10004							K	Y	K	F	F	VF	F	L43F	Q	G	I
Candida pseudohaemulonii	CBS 12370							K	Y	K	F	F	VF	F	L43F	Q	G	I
Candida metrosideri	CBS 16091			E				K	Y	K	F	F	VF	F	L43F	Q	G	I		Muation present
Candida vulturna	CBS 14366							K	Y	K	F	F	VF	F	L43F	Q	G	I		Not present
Candida vulturna	CBS15630							K	Y	K	F	F	VF	F	L43F	Q	G	I
Candida duobushaemulonii	AR0391							K	Y	K	F	F	VF	F	L43F	Q	G	I
Candida duobushaemulonii	CBS 7798							K	Y	K	F	F	VF	F	L43F	Q	G	I
Candida auris	AR0383							K	Y	K		L		F	L	Q	G	I
Candida auris	AR0384							K	Y	K		L		F	L	Q	G	I
Candida auris	AR0385							K		K	F	F	VF	F	L	Q	G	I
Candida auris	AR0386							K		K	F	F	VF	F	L	Q	G	I
Candida auris	AR0387							K	Y	K	F	F	VF	F	L	Q	G	I
Candida auris	AR0388							K	Y		F	F	VF	F	L	Q	G	I
Candida auris	CBS 10913							K	Y	K	F	F	VF	F	L	Q	G	I
Candida auris	CBS 12373							K	Y	K	F	F	VF	F	L	Q	G	I
Candida auris	AR1097							K	Y	K	F	F	VF	F	L	Q	G	I
		*Amino acid substitution described to confer resistance in C. albicans

### Sheet: FKS1
Supplementary Data 3. Observed amino acid substitutions for the gene FKS1 in C. auris compared with the C. auris and C. haemulonii species complex strains used in this study, after multiple sequence alignment. Amino acid numbers are based on C. auris protein sequence. Depicted amino acid substitutions were observed in previous studies and described in Rybak et al. 2022, Carolus et al. 2021 and Ko…
		FKS1
	Amino acid substitution	F635del	F635L/Y	F635C	F635S	S639P	S639F	S639T	S639Y	D642Y	D642H	R645T	M690I	W691L
Candida ruelliae	CBS 10815	F	F	F	F	S	S	S	S	D	D	R	M	W
Candida haemulonii	CBS 10968	F	F	F	F	S	S	S	S	D	D	R	M	W
Candida haemulonii	CBS 5149	F	F	F	F	S	S	S	S	D	D	R	M	W
Candida haemulonii var. vulnera	CBS 12437	F	F	F	F	S	S	S	S	D	D	R	M	W
Candida haemulonii var. vulnera	CBS 12439	F	F	F	F	S	S	S	S	D	D	R	M	W
Candida ohialehuae	CBS 16092	F	F	F	F	S	S	S	S	D	D	R	M	W
Candida konsanensis	CBS 12666	F	F	F	F	S	S	S	S	D	D	R	M	W
Candida chanthaburiensis	CBS 10926	F	F	F	F	S	S	S	S	D	D	R	M	W
Candida heveicola	CBS 7249	F	F	F	F	S	S	S	S	D	D	R	M	W
Candida heveicola	CBS 10701	F	F	F	F	S	S	S	S	D	D	R	M	W
Candida khanbhai	CBS 16555	F	F	F	F	S	S	S	S	D	D	R	M	W		Muation present
Candida khanbhai	CBS 16213	F	F	F	F	S	S	S	S	D	D	R	M	W		Not present
Candida pseudohaemulonii	CBS 10004	F	F	F	F	S	S	S	S	D	D	R	M	W
Candida pseudohaemulonii	CBS 12370	F	F	F	F	S	S	S	S	D	D	R	M	W
Candida metrosideri	CBS 16091	F	F	F	F	S	S	S	S	D	D	R	M	W
Candida vulturna	CBS 14366	F	F	F	F	S	S	S	S	D	D	R	M	W
Candida vulturna	CBS15630	F	F	F	F	S	S	S	S	D	D	R	M	W
Candida duobushaemulonii	AR0391	F	F	F	F	S	S	S	S	D	D	R	M	W
Candida duobushaemulonii	CBS 7798	F	F	F	F	S	S	S	S	D	D	R	M	W
Candida auris	AR0383	F	F	F	F	S	S	S	S	D	D	R	M	W
Candida auris	AR0384	F	F	F	F	S	S	S	S	D	D	R	M	W
Candida auris	AR0385	F	F	F	F	S	S	S	S	D	D	R	M	W
Candida auris	AR0386	F	F	F	F	S	S	S	S	D	D	R	M	W
Candida auris	AR0387	F	F	F	F	S	S	S	S	D	D	R	M	W
Candida auris	AR0388	F	F	F	F	S	S	S	S	D	D	R	M	W
Candida auris	CBS 10913	F	F	F	F	S	S	S	S	D	D	R	M	W
Candida auris	CBS 12373	F	F	F	F	S	S	S	S	D	D	R	M	W
Candida auris	AR1097	F	F	F	F	S	S	S	S	D	D	R	M	W

### Sheet: TAC1B
Supplementary Data 3. Observed amino acid substitutions for the gene TAC1B in C. auris compared with the C. auris and C. haemulonii species complex strains used in this study, after multiple sequence alignment. Amino acid numbers are based on C. auris protein sequence. Depicted amino acid substitutions were observed in previous studies and described in Rybak et al. 2022.
		TAC1B*
	Amino acid substitution	FS191S	F214S	R495G	S611P	A583S	A640V	A657V	F862_N866del	A15T	S192N	S195C	K247E	R495G	P595L/H	S611P	A651T	M653V
Candida ruelliae	CBS 10815
Candida haemulonii	CBS 10968
Candida haemulonii	CBS 5149
Candida haemulonii var. vulnera	CBS 12437
Candida haemulonii var. vulnera	CBS 12439
Candida ohialehuae	CBS 16092
Candida konsanensis	CBS 12666
Candida chanthaburiensis	CBS 10926
Candida heveicola	CBS 7249
Candida heveicola	CBS 10701
Candida khanbhai	CBS 16555
Candida khanbhai	CBS 16213
Candida pseudohaemulonii	CBS 10004
Candida pseudohaemulonii	CBS 12370
Candida metrosideri	CBS 16091
Candida vulturna	CBS 14366
Candida vulturna	CBS15630
Candida duobushaemulonii	AR0391
Candida duobushaemulonii	CBS 7798
Candida auris	AR0383
Candida auris	AR0384
Candida auris	AR0385
Candida auris	AR0386
Candida auris	AR0387
Candida auris	AR0388
Candida auris	CBS 10913
Candida auris	CBS 12373																			Muation present
Candida auris	AR1097																			Not present
*TAC1B less conserved so different amino acids are often observed at the regions indicated above for species of the C. haemulonii complex.

### Sheet: other
Supplementary Data 3. Observed amino acid substitutions for the genes UPC2, CIS2, MEC3, MRR1, ERG3, ERG6, and FUR1 in C. auris compared with the C. auris and C. haemulonii species complex strains used in this study, after multiple sequence alignment. Amino acid numbers are based on C. auris protein sequence. Depicted amino acid substitutions were observed in previous studies and described in Rhod…
		Gene
		UPC2*	FUR1	CIS2^	MEC3	MRR1	ERG3	ERG6	FUR 1
	Amino acid substitution	M365I	F211I	A27T	A272V	N647T	W182*,L207I	R97fs (YY98V)	F211I
Candida ruelliae	CBS 10815		F		A	H	W,L	R, YY
Candida haemulonii	CBS 10968		Y		A	N	W,L	R, YY	Y
Candida haemulonii	CBS 5149		Y		A	N	W,L	R, YY	Y
Candida haemulonii var. vulnera	CBS 12437		Y		A	N	W,L	R, YY	Y
Candida haemulonii var. vulnera	CBS 12439		Y		A	N	W,L	R, YY	Y
Candida ohialehuae	CBS 16092		Y		A	N	W,L	R, YY	Y
Candida konsanensis	CBS 12666		Y		A	N	W,L	R, YY	Y
Candida chanthaburiensis	CBS 10926		Y		A	N	W,L	R, YY	Y
Candida heveicola	CBS 7249		Y		A	N	W,L	R, YY	Y
Candida heveicola	CBS 10701		Y		A	N	W,L	R, YY	Y
Candida khanbhai	CBS 16555		Y		A	N	W,L	R, YY	Y
Candida khanbhai	CBS 16213		Y		A	N	W,L	R, YY	Y
Candida pseudohaemulonii	CBS 10004		Y		A	N	W,L	R, YY	Y
Candida pseudohaemulonii	CBS 12370		Y		A	N	W,L	R, YY
Candida metrosideri	CBS 16091		Y		A	N	W,L	R, YY
Candida vulturna	CBS 14366		Y		A	N	W,L	R, YY	Y
Candida vulturna	CBS15630		Y		A	N	W,L	R, YY	Y
Candida duobushaemulonii	AR0391		Y		A	N	W,L	R, YY	Y
Candida duobushaemulonii	CBS 7798		Y		A	N	W,L	R, YY
Candida auris	AR0383		F		A	T	W,L	R, YY	F
Candida auris	AR0384		F		A	T	W,L	R, YY	F
Candida auris	AR0385		F		A	N	W,L	R, YY	F
Candida auris	AR0386		F		A	N	W,L	R, YY	F
Candida auris	AR0387		F		A	N	W,L	R, YY	F
Candida auris	AR0388		F		A	N	W,L	R, YY	F
Candida auris	CBS 10913		F		A	N	W,L	R, YY	F
Candida auris	CBS 12373		F		A	N	W,L	R, YY	F		Muation present
Candida auris	AR1097		F		A	N	W,L	R, YY	F		Not present
*alignment incomplete
^region highly variable between species

### Sheet: overview
	Supplementary Table. Overview of resistance mutations described for C. auris present in strains of the C. haemulonii species complex
	Gene
	ERG11	TAC1B	SNQ2	UPC2	FUR1	CIS2	FKS1	MEC3	ERG3	MRR1	ERG6
Strain
CBS 10815
CBS 10968
CBS 5149
CBS 12437
CBS 12439
CBS 16092
CBS 12666
CBS 10926		A583S
CBS 7249		A583S
CBS 10701		A583S
CBS 16555													Muation present
CBS 16213													Not present
CBS 10004
CBS 12370
CBS 16091
CBS 14366
CBS15630
AR0391
CBS 7798
AR0383	F126L, VF125AL									N647T
AR0384	F126L, VF125AL									N647T
AR0385	Y132F	F862_N866del
AR0386	Y132F	F862_N866del
AR0387
AR0388		A640V
CBS 10913
CBS 12373		F214S
AR1097
