## Supplementary material for "Fungal pathogens exposed – genomic and phenotypic insights into *Candida auris* and its relatives of the *Candida haemulonii* species complex": Supp data 5 - Pairwise log-rank survival plots.xlsx

### Sheet: Log-rank
Supplementary data 5. Statistical analyses of species-specific differences in pathogenicitya
Strain	AR0383		AR0384		AR0385		AR0386		AR0387		AR0388		CBS10913		CBS12373		CBS10701		CBS7249		CBS12437		CBS12439		CBS14366		CBS15630		CBS5149		CBS10968		CBS7798		AR0391		CBS10004		CBS12370		CBS10815		CBS10926		CBS12666		CBS16213		AR1097
AR0383
AR0384	ns
AR0385	ns		ns
AR0386	ns		ns		ns
AR0387	0.00434037		0.00475935		ns		ns
AR0388	5.14345e-05		5.33893e-05		0.00442165		0.0259129		ns
CBS10913	ns		ns		0.0246249		0.00873872		0.000371907		4.5803e-06
CBS12373	ns		ns		0.0177035		0.00793564		0.000490471		4.26349e-06		ns
CBS10701	7.06248e-06		1.58153e-05		8.01786e-09		4.78654e-09		3.00554e-11		2.00599e-13		0.000190898		0.000388681
CBS7249	0.0461807		ns		0.00077628		0.000281045		5.75253e-06		2.23732e-08		ns		ns		0.010674
CBS12437	0.000335012		0.000635298		8.3837e-07		4.18582e-07		5.08197e-09		2.15198e-11		0.00461991		0.00824033		ns		ns
CBS12439	0.0175427		0.0231756		0.000181057		8.45495e-05		1.56042e-06		8.00966e-09		ns		ns		0.0355756		ns		ns
CBS14366	0.00719592		0.0114712		5.94702e-05		3.12692e-05		9.87301e-07		8.02005e-09		ns		ns		ns		ns		ns		ns
CBS15630	0.015668		0.0233118		0.000181351		8.89346e-05		2.9262e-06		2.15607e-08		ns		ns		0.0340542		ns		ns		ns		ns
CBS5149	0.0304243		0.0438337		0.000327241		0.000144547		2.84476e-06		1.57701e-08		ns		ns		0.0115765		ns		ns		ns		ns		ns
CBS10968	0.00400827		0.00624671		2.40919e-05		7.87616e-06		7.12415e-08		3.18125e-10		0.0427572		ns		ns		ns		ns		ns		ns		ns		ns
CBS7798	0.000321053		0.000570717		8.19772e-07		3.54597e-07		4.13246e-09		1.70087e-11		0.00437438		0.00880167		ns		ns		ns		ns		ns		ns		ns		ns
AR0391	0.00328615		0.00534008		1.83003e-05		8.97248e-06		2.01565e-07		9.45419e-10		0.0272355		0.0433461		ns		ns		ns		ns		ns		ns		ns		ns		ns
CBS10004	5.21375e-05		9.86735e-05		1.03052e-07		5.31671e-08		4.78e-10		2.28494e-12		0.000923316		0.00153205		ns		0.0309696		ns		ns		ns		ns		0.0329386		ns		ns		ns
CBS12370	4.67507e-05		9.16342e-05		7.9663e-08		5.42207e-08		6.66657e-10		4.31874e-12		0.000792558		0.001533		ns		0.0334886		ns		ns		ns		ns		0.0331195		ns		ns		ns		ns
CBS10815	ns		ns		ns		0.0354004		0.00456915		5.78541e-05		ns		ns		8.05612e-05		ns		0.00204787		0.0422282		0.029175		ns		ns		0.0175403		0.00185265		0.0130707		0.000351406		0.000350635
CBS10926	0.00185935		0.00286642		9.47493e-06		4.96622e-06		1.31889e-07		4.82391e-10		0.0165037		0.0253295		ns		ns		ns		ns		ns		ns		ns		ns		ns		ns		ns		ns		0.0069237
CBS12666	0.0112892		0.0173156		0.000104764		4.27338e-05		9.36328e-07		5.89164e-09		ns		ns		0.0353916		ns		ns		ns		ns		ns		ns		ns		ns		ns		ns		ns		0.0423768		ns
CBS16213	0.0013695		0.00233293		5.49156e-06		1.70573e-06		1.10436e-08		6.06489e-11		0.0182487		0.0311961		ns		ns		ns		ns		ns		ns		ns		ns		ns		ns		ns		ns		0.00767379		ns		ns
AR1097	ns		ns		0.0272808		0.00813184		0.000177415		1.63971e-06		ns		ns		0.000101729		ns		0.00295509		ns		0.0431743		ns		ns		0.030996		0.00298224		0.0208356		0.000554744		0.000490824		ns		0.0134741		ns		0.0122502
CBS562	ns		ns		ns		ns		ns		0.00603447		0.0444542		0.0323234		5.72312e-08		0.0015758		3.81975e-06		0.000394698		0.000206855		0.000530711		0.00089105		7.7332e-05		3.60813e-06		5.99429e-05		4.71917e-07		4.61673e-07		ns		3.08472e-05		0.000322492		2.09272e-05		0.0440084
PBS	6.42179e-09		2.4368e-08		4.30966e-14		8.17184e-15		6.02257e-19		1.2211e-22		2.35847e-06		8.20327e-06		ns		0.00188487		ns		0.0125889		0.0314028		0.0127523		0.00249891		0.033374		ns		ns		ns		ns		4.32036e-07		ns		0.0137006		ns		7.753e-07
untouched	1.3839e-10		5.33277e-10		5.31687e-16		1.1682e-16		1.00935e-20		1.06123e-24		7.3245e-08		2.03206e-07		ns		0.000110997		ns		0.000984151		0.00317985		0.00107175		0.000135659		0.00368422		ns		0.00840603		ns		ns		9.69798e-09		0.0211493		0.00117247		0.0110547		2.19536e-08
a P values of <0.05 as determined using the Mann-Whitney (two-sample Wilcoxon) test are given for all species combinations where a given species (horizontal axis) was more pathogenic than another (vertical axis). ns, not statistically significant (P > 0.05).

### Sheet: Surival percentages
Supplementary Data 5. Final survival percentages of the larvae after 10 days depicted per strain
strain	Total N	N of Events	Censored
			N	Percent
AR0383	45	22	23	0.511111
AR0384	45	21	24	0.533333
AR0385	45	29	16	0.355556
AR0386	45	29	16	0.355556
AR0387	45	33	12	0.266667
AR0388	45	36	9	0.2
CBS10913	45	18	27	0.6
CBS12373	45	17	28	0.622222
CBS10701	45	3	42	0.933333
CBS7249	45	12	33	0.733333
CBS12437	45	6	39	0.866667
CBS12439	45	10	35	0.777778
CBS14366	45	9	36	0.8
CBS15630	45	10	35	0.777778
CBS5149	45	12	33	0.733333
CBS10968	45	9	36	0.8
CBS7798	45	6	39	0.866667
AR0391	45	8	37	0.822222
CBS10004	45	4	41	0.911111
CBS12370	45	4	41	0.911111
CBS10815	45	19	26	0.577778
CBS10926	45	7	38	0.844444
CBS12666	45	10	35	0.777778
CBS16213	45	8	37	0.822222
AR1097	45	19	26	0.577778
CBS562	45	27	18	0.4
PBS	90	7	83	0.922222
untouched	90	4	86	0.955556
Overall	1395	419	976	0.699642
